# DNA methylation in *Ensifer* species during free-living growth and during nitrogen-fixing symbiosis with *Medicago* spp.

**DOI:** 10.1101/2021.03.08.434416

**Authors:** George C. diCenzo, Lisa Cangioli, Quentin Nicoud, Janis H.T. Cheng, Matthew J. Blow, Nicole Shapiro, Tanja Woyke, Emanuele G Biondi, Benoît Alunni, Alessio Mengoni, Peter Mergaert

## Abstract

Methylation of specific DNA sequences is ubiquitous in bacteria and has known roles in immunity and regulation of cellular processes, such as the cell cycle. Using single-molecule real-time sequencing, six genome-wide methylated motifs were identified across four *Ensifer* strains, five of which were strain-specific. Only the GANTC motif, recognized by the cell cycle-regulated CcrM methyltransferase, was methylated in all strains. In actively dividing cells, methylation of GANTC motifs increased progressively from the *ori* to *ter* regions in each replicon, in agreement with a cell cycle-dependent regulation of CcrM. In contrast, there was near full genome-wide GANTC methylation in the early stage of symbiotic differentiation. This was followed by a moderate decrease in the overall extent methylation and a progressive decrease in chromosomal GANTC methylation from the *ori* to *ter* regions in later stages of differentiation. We interpret these observations as evidence of dysregulated and constitutive CcrM activity during terminal differentiation, and we hypothesize that it is a driving factor for endoreduplication of terminally differentiated bacteroids.
