## Supplementary material for "DNA methylation in *Ensifer* species during free-living growth and during nitrogen-fixing symbiosis with *Medicago* spp.": Dataset S1

### Sheet: Sheet1
Dataset S1. Cell cycle regulated genes belonging to transcripts with at least one GANTC site situated within the 125 bp upstream region. The first column indicates the gene locus tag, while the second column indicates the cell cycle expression group of the gene as defined by De Nisco et al (2014).
Gene	Gene expression group
SM2011_a0128	1
SM2011_a0246	1
SM2011_b20314	1
SM2011_b21179	1
SM2011_b21273	1
SM2011_b21274	1
SM2011_b21275	1
SM2011_c02089	1
SM2011_c02349	1
SM2011_b20153	1
SM2011_c00359	1
SM2011_c03900	1
SM2011_a0244	2
SM2011_b21272	2
SM2011_c01847	2
SM2011_c01848	2
SM2011_c03124	2
SM2011_c03125	2
SM2011_c03126	2
SM2011_c03127	2
SM2011_c03128	2
SM2011_c03129	2
SM2011_c03130	2
SM2011_c00171	2
SM2011_c01127	2
SM2011_c03243	2
SM2011_a2393	3
SM2011_a2395	3
SM2011_b20136	3
SM2011_b21339	3
SM2011_b21558	3
SM2011_c00912	3
SM2011_c04263	3
SM2011_a0412	3
SM2011_a2391	3
SM2011_b20044	3
SM2011_c00026	3
SM2011_c01242	3
SM2011_c02497	3
SM2011_c01873	4
SM2011_c01874	4
SM2011_c02825	4
SM2011_c03018	4
SM2011_c03046	4
SM2011_c03047	4
SM2011_c03048	4
SM2011_c03049	4
SM2011_c03050	4
SM2011_c03051	4
SM2011_c03052	4
SM2011_c03053	4
SM2011_c03054	4
SM2011_c03056	4
SM2011_c03071	4
SM2011_b21566	4
SM2011_c02369	4
SM2011_c02824	4
SM2011_c03014	4
SM2011_c03746	4
SM2011_b21091	5
SM2011_b21522	5
SM2011_b21523	5
SM2011_c00059	5
SM2011_c00060	5
SM2011_c00718	5
SM2011_c01791	5
SM2011_c01871	5
SM2011_c01872	5
SM2011_c02254	5
SM2011_c02255	5
SM2011_c02826	5
SM2011_c03085	5
SM2011_c03086	5
SM2011_c04117	5
SM2011_c04118	5
SM2011_c04444	5
SM2011_a1757	5
SM2011_b20303	5
SM2011_b21479	5
SM2011_c00604	5
SM2011_c00654	5
SM2011_c00657	5
SM2011_c00924	5
SM2011_c00928	5
SM2011_c01183	5
SM2011_c02054	5
SM2011_c02488	5
SM2011_c03178	5
SM2011_c04359	5
SM2011_b20911	6
SM2011_b21110	6
SM2011_b21127	6
SM2011_b21495	6
SM2011_c00061	6
SM2011_c00740	6
SM2011_c01792	6
SM2011_c03787	6
SM2011_c04180	6
SM2011_a0543	6
SM2011_a2231	6
SM2011_b20337	6
SM2011_b20523	6
SM2011_c00083	6
SM2011_c01315	6
SM2011_c02264	6
SM2011_c02408	6
SM2011_c02761	6
SM2011_c03090	6
SM2011_c03257	6
SM2011_c03747	6
SM2011_c04332	6
